# Still Not Sterile: Chlorhexidine gluconate treatment does not completely reduce skin microbial bioburden and promotes pathogen overabundance in patients undergoing elective surgeries

**DOI:** 10.1101/2024.07.20.602341

**Authors:** Elizabeth C. Townsend, Kayla Xu, Karinda De La Cruz, Lynda Huang, Shelby Sandstrom, Delanie Arend, Owen Gromek, John Scarborough, Anna Huttenlocher, Angela L.F. Gibson, Lindsay R. Kalan

**Author notes:** Lindsay Kalan 1280 Main St W HSC-4H45 Hamilton, ON, L8S 4L8.

## Abstract

Surgical site infections (SSI) continue to occur despite widespread adoption of surgical antiseptics. The effects of chlorhexidine gluconate (CHG)-based antiseptics on the skin microbiome also remains undefined due to confounding effects of CHG persistence on skin. Patients undergoing elective surgery were enrolled to characterize the immediate and long-term impact of pre-surgical preparation with CHG antiseptic on skin microbial communities. Due to the broad-spectrum antimicrobial activity of CHG and its propensity to bind extracellular DNA, methods to selectively identify live microorganisms are critical to this process and to fully elucidate the effectiveness of pre-surgical protocols and potential disruptions to the healthy skin microbiome. Swabs of the surgical site skin microbiome were collected at multiple timepoints before and after surgery. Microbial bioburden and community compositions were evaluated with viability qPCR and 16S ribosomal RNA gene profiling. Pre-operative CHG induced a measurable reduction in the viable microbial bioburden at the surgical site. On the day of surgery, surgical sites displayed a significant increase in the relative abundance of several SSI associated bacterial genera, including*, Acinetobacter, Bacillus, Escherichia-Shigella,* and *Pseudomonas*, compared to baseline*. Bacillus* species isolated from subjects at baseline showed resistance to CHG with MICs exceeding 1000 µg/ml. Despite major shifts in the skin microbiome upon exposure to CHG, they were transient in the majority of individuals. Skin microbial community structure recovered by the post-surgical follow-up. In short, this study shows that pre-surgical application of CHG can significantly reduce viable skin microbial bioburden, however, complete sterility is not achieved. While CHG induces temporary shifts in the skin microbiome, including enrichment for potentially pathogenic taxa, the skin microbiome recovers back to near baseline. Collectively, these findings identify tangible avenues for improving antiseptic formulations and offer further support that the skin microbiome is viable, stable, and resilient to chemical perturbation.
