## Supplemental Tables for "Still Not Sterile: Chlorhexidine gluconate treatment does not completely reduce skin microbial bioburden and promotes pathogen overabundance in patients undergoing elective surgeries"

### Sheet: ST1.SubjectComorbidities
	All subjects who Underwent Surgery (n = 28)	Dry site Surgeries (n = 9)	Moist Site Surgeries (n = 19)
Skin Conditions
Acne	5 (17.9%)	2 (22.2%)	3 (15.9%)
Atopic Dermatitits	4 (14.3%)	0	4 (21%)
Rosacea	1 (3.6%)	1 (11.1%)	0
Psoriasis	1 (3.6%)	0	1 (5.3%)
Self Reported Skin Type
Dry Skin	14 (50%)	4 (44.4%)	10 (52.3 %)
Oily Skin	1 (3.6%)	0	1 (5.3%)
Combination Skin	13 (46.4%)	5 (55.6 %)	8 (42.1%)
Self Reported Hygene Habits
Showers or Baths per week (mean ± SD)	6.4 ± 3.1	5.6 ± 3.8	6.8 ±2.8
Patient Comorbidities
BMI ± SD	29.6 ± 7.5	33.9 ± 11.2 ∘	27.6 ± 3.4 ∘
Diabetes	2 (7.1%)	1 (11.1%)	1 (5.3%)
Heart or vascular disease	5 (17.9%)	1 (11.1%)	4 (21%)
Hyperlipidemia	11 (39.3%)	4 (44.4%)	9 (47.4%)
Hypertension	10 (35.7%)	3 (33.3%)	7 (36.8%)
Kidney Disease	2 (7.1%)	1 (11.1%)	1 (5.3%)
Liver disease	2 (7.1%)	0	2 (10.5%)
Histroy of MRSA infection	5 (17.9%)	3 (33.3%)	2 (10.5%)
Current or Former Smoker	13 (46.4%)	4 (44.4%)	9 (47.4%)
Significant Alcohol use	5 (17.9%)	3 (33.3%)	2 (10.5%)
Surgical Prep
Reported showering twice with 4% CHG soap	28 (100%)	9 (100%)	19 (100%)
2% CHG / 70% Isopropyl Alcohol applied in OR	28 (100%)	9 (100%)	19 (100%)
Antibiotic Prophylaxis	24 (85.7%)	7 (77.8%)	17 (89.5%)
Hair removal with clippers	19 (67.9%)	3 (33.3%) *	16 (84.2%) *
Hair removal with razor	1 (3.6%)	0	1 (5.3%)
No hair removal	8 (28.6%)	6 (66.7%) **	2 (10.5%) **
Type of Surgery
Cholecystectomy	5 (17.9%)	5 (55.6%)	--
Cyst removals	2 (7.1%)	2 (22.2%)	--
Lipoma removal	1 (3.6%)	1 (11.1%)	--
Ventral Hernia Repair	1 (3.6%)	1 (11.1%)	--
Inguinal Hernia Repair	16 (57.1%)	--	16 (84.2%)
Umbiliical Hernia repair	4 (14.3%)	--	4 (21%)
Surgical Details
Length of Surgery (mean ± SD)	2.0 ± 1.1	1.8 ± 1.2	2.1 ±1.1
Laproscopic Surgery	13 (46.4%)	6 (66.7%)	7 (36.8%)
Laproscopic converted to open	2 (7.1%)	0	2 (10.5%)
Open Surgery	13 (46.4%)	3 (33.3%)	10 (52.6%)
Mesh Implanted	16 (57.1%)	0 ***	16 (84.2%) ***
Surgical Wound Class
Clean	21 (75%)	4 (44.4 %)**	17 (89.5%)**
Clean Contaminated	6 (21.4%)	5 (55.6%)**	1 (5.3%)**
Contaminated / Infected	1 (3.6%)	0	1 (5.3)
Post-Surgical Followup
Followup in Clinic	20 (71.4%)	6 (66.6%)	14 (73.7%)
Video or Telephone Followup	8 (28.6%)	2 (22.2%)	6 (31.6%)
Surgial Site Occurances
Rash or iritation to area of CHG application	5 (17.9%)	1 (11.1%)	4 (21%)
Surgical Site Infection	1 (3.6%)	1 (11.1%)	0
Self Reported Home and work enviornment
Live in Urban setting	8 (28.6%)	3 (33.3%)	5 (26.3%)
Live in Suburban Setting	11 (39.3 %)	3 (33.3%)	8 (42.1%)
Live in Rural Setting	9 (32.1 %)	3 (33.3%)	6 (31.6%)
Work in hospital, medical or Clinical Setting	2 (7.1%)	0	2 (10.5%)
Live or work on a farm	3 (10.7%)	0	3 (15.8%)
Live with Bird(s)	0	0	0
Live with Cat(s)	7 (25%)	2 (22.2%)	5 (26.3%)
Live with Dog(s)	10 (35.7%)	4 (44.4%)	6 (32.6%)
Live with Reptiles(s)	0	0	0

### Sheet: ST2.PercentLiveBactHealthySkin
Experiment	Dry Site	Moist Site	Sebacious Site
Optomization Experiment (Fig. 2B)	58±13% (n=4)	--	--
Multiple Body Site Validation (Fig. 2C)	68±15% (n=3)	85±10% (n=3)	81±15% (n=3)
Surgical Study (Fig. S1A)	61±11% (n=34)	72±13% (n=64)	--
All Experiments Combined	62±12% (n=41)	73±13% (n=67)	81±15% (n=3)
Combined 95% Confidence Interval	58-65%	70-76%	44-100%

### Sheet: ST3.Total.VS.Viable
	Log10 Viabe bacteria (Median [IQR])	Log10 Total bacteria (Median [IQR])	Viable Bacteria: Log10 Fold Change from Baseline Viable Bacteria	Viable Bacteria: Log10 Fold Change from Baseline Total Bacteria	Total Bacteria: Log10 Fold Change from Total Baseline Bacteria
Surgical Site (ALL)
Baseline	3.6 (3.2 - 4.4) ∘∘∘∘	3.8 (3.2 - 4.5)	0.00 (-5.8e-06 to 6.6e-06)	-0.15 (-0.25 to -0.20)	0.00 (6.1e-05 to 8.4e-05)
Pre-OR	2.2 (2.0 - 2.5) ∘∘∘∘ ****	2.8 (2.5 - 3.2) ****	-1.25 (-1.91 to -0.94) ****	-1.50 (-2.04 to -1.07) ****	-0.84 (-1.25 to -0.52) ****
OR	2.1 (1.9 - 2.3) ∘∘∘∘ ****	2.4 (2.2 - 2.8) ****	-1.39 (-2.02 to -1.17) ****	-1.59 (-2.22 to -1.28) ****	-1.36 (-1.80 to -0.98) ****
Post-OR	2.2 (1.9 - 2.3) ∘∘∘∘ ****	2.4 (2.0 - 2.6) ****	-1.35 (-2.03 to -1.13) ****	-1.62 (-2.25 to -1.26) ****	-1.44 (-2.02 to -1.00) ****
Follow-UP	3.7 (3.3 - 4.5) ∘∘∘∘	3.9 (3.6 - 4.6)	-0.04 (-0.11 to 0.10)	-0.16 (-0.35 to -0.09)	-6.6e-04 (-0.13 to 0.10)
Moist Surgical Sites
Baseline	3.7 (3.5 - 4.8)	3.8 (3.5 - 4.7)	0.00 (-2.3e-06 to 6.6e-05)	-0.11 (-0.22 to -0.09)	0.00 (-5.8e-05 to 9.6e-05)
Pre-OR	2.8 (2.5 - 3.5) ***	2.8 (2.5 - 3.5) ***	-1.26 (-1.96 to -0.78) ****	-1.42 (-2.09 to -0.90) ****	-0.76 (-1.09 to -0.46) ****
OR	2.4 (2.3 - 3.3) ****	2.4 (2.3 - 3.3) ****	-1.45 (-2.17 to -1.16) ****	-1.71 (-2.26 to -1.27) ****	-1.34 (-1.84 to -0.90) ****
Post-OR	2.4 (2.1 - 2.9) ****	2.4 (2.1 - 2.9) ****	-1.55 (-2.22 to -1.12) ****	-1.75 (-2.31 to -1.26) ****	-1.44 (-2.08 to -0.92) ****
Follow-UP	4.00 (2.5 - 3.5) *	4.0 (3.7 - 5.1) *	0.01 (-0.04 to 0.16)	-0.11 (-0.16 to 0.04)	0.03 (-8.5e-04 to 0.20)
Dry Surgical Sites
Baseline	3.3 (3.0 - 3.9) ∘∘	3.5 (3.2 - 4.2)	0.00 (-1.2e-05 to 7.9e-05)	-0.25 (-0.33 to -0.19)	0.00 (-7.4e-05 to 4.9e-05)
Pre-OR	2.2 (1.9 - 2.4) ∘∘ ***	2.6 (2.3 - 2.9) **	-1.25 (-1.70 to -1.05) **	-1.50 (-1.94 to -1.24) **	-1.09 (-1.64 to -0.63) **
OR	2.1 (1.8 - 2.3) ∘∘ ***	2.2 (2.0 - 2.4) ***	-1.29 (-1.71 to -1.10) **	-1.57 (-2.02 to -1.25) **	-1.40 (-1.85 to -1.04) **
Post-OR	2.1 (1.8 - 2.3) ∘ ***	2.2 (1.9 - 2.4) ***	-1.21 (-1.74 to -1.06) **	-1.46 (-1.99 to -1.23) **	-1.45 (-1.86 to -1.67) **
Follow-UP	3.8 (2.8 - 4.0) ∘	3.7 (3.0 - 4.3)	-0.14 (-0.30 to -0.04)	-0.38 (-0.51 to -0.26)	-0.10 (-0.34 to -0.01) *
Control Site (ALL)
Baseline	3.3 (3.1 - 4.4) ∘∘∘∘	3.5 (3.1 - 4.6)	0.00 (-6.3e-06 to 4.9e-06)	-0.18 (-0.26 to -0.11)	0.00 (-8.1e-05 to 4.0e-05)
Pre-OR	2.7 (2.2 - 3.0) ∘∘∘∘ ****	3.2 (2.7 - 3.6) **	-0.75 (-1.33 to -0.30) ****	-0.92 (-1.43 to -0.53) ****	-0.43 (-0.74 to -0.10) ****
OR	2.5 (2.2 - 3.1) ∘∘∘∘ ****	3.0 (2.5 - 3.5) ***	-0.82 (-1.28 to -0.35) ****	-1.04 (-1.38 to -0.55) ****	-0.66 (-0.92 to -0.18) ****
Post-OR	2.7 (2.2 - 3.1) ∘∘∘∘ ****	3.0 (2.5 - 3.5) ***	-0.87 (-1.33 to -0.31) ****	-1.03 (-1.41 to -0.53) ****	-0.63 (-0.87 to -0.20) ****
Follow-UP	3.5 (3.2 - 4.7) ∘∘∘∘ *	3.7 (3.4 - 4.8) *	0.03 (-0.09 to 0.16)	-0.13 (-0.34 to 0.05)	0.07 (-0.15 to 0.15)
Moist Control Sites
Baseline	3.6 (3.2 - 4.9)	3.6 (3.2 - 4.9)	0.00 (-1.3e-05 to 2.8e-06)	-0.14 (-0.24 to -0.08)	0.00 (-7.5-05 to 5.6e-05)
Pre-OR	3.3 (2.8 - 3.8)	3.2 (2.8 - 3.8)	-0.75 (-1.23 to -0.01) ***	-0.79 (-1.37 to -0.19) ***	-0.36 (-0.74 to 0.43) *
OR	3.2 (2.9 - 3.9) *	3.2 (2.9 - 3.9) *	-0.81 (-1.12 to 0.07) ***	-0.94 (-1.25 to -0.33) ***	-0.66 (-0.87 to -0.08) ***
Post-OR	3.3 (2.8 - 3.7) *	3.3 (2.8 - 3.7) *	-0.89 (-1.15 to -0.18) ****	-0.93 (-1.34 to -0.29) ****	-0.63 (-0.93 to -0.08) ****
Follow-UP	4.3 (3.4 - 5.2)	4.3 (3.4 - 5.2)	0.13 (-0.11 to 0.20)	-0.03 (-0.26 to 0.15)	0.11 (2.0e-04 to 0.22)
Dry Control Sites
Baseline	3.3 (2.8 - 3.6) ∘∘	3.4 (3.0 -3.9)	0.00 (-5.1e-65 to 9.1e-06)	-0.24 (-0.28 to -0.14)	0.00 (-1.2e-04 to 4.0e-05)
Pre-OR	2.2 (2.1 - 2.6) ∘∘ ***	2.7 (2.4 - 3.4) **	-0.84 (-1.39 to -0.60) **	-1.07 (-1.48 to -0.87) **	-0.50 (-0.78 to -0.37) **
OR	2.2 (2.0 - 2.3) ∘∘ ***	2.6 (2.1 - 3.1) **	-0.94 (-1.53 to -0.68) **	-1.25 (-1.71 to -0.86) **	-0.61 (-1.23 to -0.44) **
Post-OR	2.2 (1.9 - 2.5) ∘∘ ***	2.6 (2.3 - 3.3) **	-0.87 (-1.54 to -0.54) **	-1.11 (-1.73 to -0.87) **	-0.69 (-0.90 to -0.42) **
Follow-UP	3.3 (3.0 - 3.7) ∘∘	3.5 (3.2 - 3.9)	-0.03 (-0.09 to 0.05)	-0.23 (-0.44 to -0.13)	-0.04 (-0.17 to 0.10)

### Sheet: ST4.PMAxxPermanova
Groups included	Variable	Variable Levels	R2	F	P-value	Significant
All Timepoints	Viable vs. Total Microbes	PMAxx treatment v. None	0.03212	16.027	0.0001	***
Baseline	Viable vs. Total Microbes	PMAxx treatment v. None	0.01826	1.916	0.0654	∘
Pre-OR	Viable vs. Total Microbes	PMAxx treatment v. None	0.05276	5.4367	0.0001	***
OR	Viable vs. Total Microbes	PMAxx treatment v. None	0.05256	5.2582	0.0003	***
Post-OR	Viable vs. Total Microbes	PMAxx treatment v. None	0.0533	5.416	0.0001	***
Follow-Up	Viable vs. Total Microbes	PMAxx treatment v. None	0.01749	1.3885	0.1937

### Sheet: ST5.BaselinePermanova
		Univariate Assessment					Multi-Variate Assessment accounting for Gender and Body Site
Variable	Levels	Sum of Squares	R2	F	p-value	Significance	Sum of Squares	R2	F	p-value	Significance
Sample Collection
Site	Control Site; Surgical Site	0.4676	0.03449	1.6789	0.1087
Body Site of Sample Collection	Abdomen; Armpit; Forearm; Knee; Lower Abdomen / Inguinal; Umbillicus		0.19889	2.2841	0.0002	***	2.582	0.19046	2.1323	0.0006	***
Moist vs. dry Body site	Dry body site; Moist body site	1.3879	0.10238	5.3607	0.0002	***
Demographics
Age	(30-81)	0.355	0.02619	1.2638	0.249		0.1979	0.0146	0.8137	0.5584
Gender	Male; Female	0.8033	0.05925	2.9604	0.0084	**	0.4272	0.03151	1.7642	0.0941	⚬
Patient Health and Comorbidities
BMI	(22.4-61.3)	0.6265	0.04622	2.2774	0.029	*	0.3724	0.02747	1.5581	0.1383
Smoking History	Yes; No	0.4067	0.03	1.4536	0.1698		0.4027	0.0297	1.6901	0.113
Significant Alcohol Use	Yes;No	0.4286	0.03162	1.5345	0.14		0.3507	0.02587	1.4642	0.1749
Self Reported Skin Type Skin Type	Dry, Oily, Combination	0.4679	0.03452	0.8223	0.6405		0.3262	0.02406	0.6626	0.812
Acne	Yes; No	0.5802	0.0428	2.1013	0.0521	⚬	0.3851	0.02841	1.6134	0.1243
Atopic Dermatitis	Yes; No	0.2071	0.01528	0.7292	0.6435		0.1304	0.00962	0.5325	0.8166
History of MRSA infection	Yes; No	0.6147	0.04534	2.2323	0.0383	*	0.3732	0.02753	1.5615	0.1446
Hygene
Number of Showers or Baths per Week	3.5 - 15	0.1817	0.0134	0.6385	0.7384		0.1614	0.01191	0.6613	0.702
Time between most recent shower or bath and sample collection (hours)	(4-48)	0.3612	0.02664	1.2864	0.2444		0.199	0.01468	0.8182	0.5687
Home Enviornment
Live in an Urban Suburban or Rural Setting	Rural ; Suburban; Urban	0.6652	0.04907	1.1869	0.2696		0.7061	0.05209	1.4921	0.1209
AnimalExposure	Yes; No	0.2758	0.02035	0.9761	0.4229		0.2393	0.01765	0.988	0.4207
Live or work on a farm	Yes; No	0.3202	0.02362	1.137	0.3096		0.1366	0.01007	0.5579	0.8061
Live with Cat(s)	Yes; No	0.3215	0.02372	1.1418	0.3198		0.3177	0.02344	1.3219	0.2127
Live with Dog(s)	Yes; No	0.6356	0.04689	2.312	0.0334	*	0.3831	0.02826	1.6045	0.1324

### Sheet: ST6.SurgDayPermanova
			Univariate PERMANOVA					MultiVariate PERMANOVA accounting for Gender and Body Site
Groups included	Variable	Variable Levels	Sum of Squares	R2	F	P-value	Significant	Sum of Squares	R2	F	P-value	Significant
Control Site	Body site	Forearm (dry); Armpit (moist)	2.4746	0.11366	9.3615	0.0001	***
Control Site	Antibiotic Prophylaxis	Yes; No	0.6673	0.03065	2.3083	0.0266	*	0.613	0.02815	2.4102	0.0226	*
Surgical Site	Moist v. Dry Body site	Dry body site; Moist body site	0.5235	0.10142	2.3701	0.0016	**
Surgical Site	Body site	Abdomen; Knee; Lower Abdomen and Inguinal; Umbillicus	1.7159	0.10206	2.3868	0.001	***
Surgical Site	Surgery Type	Cholecystectomy; Lipoma Removal; ventral hernia repair; Cyst removal; Inguinal Hernia repair; Umbilical hernia repair	4.1305	0.24567	2.3612	0.0001	***	2.7229	0.16195	2.5517	0.0001	***
Surgical Site	Surgical site infection	Yes; No	0.8279	0.8279	0.04924	0.0673	∘	0.6597	0.03924	1.3909	0.1575
Surgical Site	Antibiotic Prophylaxis	Yes; No	0.8899	0.05293	3.6326	0.002	**	0.9538	0.05673	4.1757	0.0007	***
Surgical Site	Hair Removal	Clippers; Razor; None	0.5466	0.03251	2.1844	0.0381	*	0.1991	0.01184	0.8269	0.5486
Surgical Site	Open Laproscopic	Laproscopic; Laproscopic to Open; Open	0.7971	0.04741	1.5927	0.0814	∘	1.3484	0.0802	2.9878	0.0008	***
Surgical Site	Length of Surgery	0.5 - 4 hours	0.1822	0.01084	0.712	0.6609		0.3315	0.01972	1.3892	0.1949

### Sheet: ST7.CHGpermanovas
			Univariate PERMANOVA					MultiVariate PERMANOVA accounting for Gender, Body Site , & Antibiotic Prophylaxis
Groups included	Variable	Variable Levels	Sum of Squares	R2	F	P-value	Significant	Sum of Squares	R2	F	P-value	Significant
Surgical Site Viable Microbiome	Timepoint	Baseline; Pre-OR; OR; Post-OR; Follow-UP	5.591	0.16168	5.2553	0.0001	****	5.183	0.14987	5.2706	0.0001	****
Surgical Site Viable Microbiome	Clinic Visits vs. Surgery Day	Baseline and Follow-Up samples; Surgery Day samples	4.703	0.13599	17.628	0.0001	****	4.349	0.12575	17.6235	0.0001	****
Surgical Site Viable Microbiome	Baseline vs. Follow-Up	Baseline; Follow-UP	0.199	0.01524	0.6965	0.6985		0.193	0.01477	0.7053	0.6863
Surgical Site Viable Microbiome	Moist v. Dry site	Moist; Dry	0.983	0.02843	3.2771	0.0039	**
Surgical Site Viable Microbiome	Body Site	Abdomen; Knee; Lower Abdomen and Inguinal; Umbillicus	2.177	0.06295	2.4632	0.0005	***
Surgical Site Viable Microbiome	Antibiotic Prophylaxis	Yes, No	1.02	0.0295	3.404	0.0021	**
Control Site Viable Microbiome	Timepoint	Baseline; Pre-OR; OR; Post-OR; Follow-UP	1.559	0.04647	1.14012	0.0934		1.617	0.0482	1.6888	0.0231	*
Control Site Viable Microbiome	Clinic Visits vs. Surgery Day	Baseline and Follow-Up samples; Surgery Day samples	1.188	0.03542	4.3336	0.0014	**	1.223	0.03647	5.1723	0.0004	***
Control Site Viable Microbiome	Baseline vs. Follow-Up	Baseline; Follow-UP	0.125	0.0118	0.5135	0.7876		0.134	0.0126	0.6651	0.6649
Control Site Viable Microbiome	Body Site (Moist v. Dry)	Armpit; Forearm	3.694	0.11012	14.603	0.0001	****
Control Site Viable Microbiome	Antibiotic Prophylaxis	Yes, No	0.57	0.017	2.0409	0.053	∘
Surgical Site Total Microbiome	Timepoint	Baseline; Pre-OR; OR; Post-OR; Follow-UP	2.656	0.07806	2.519	0.0001	****	2.721	0.07997	2.8709	0.0001	****
Surgical Site Total Microbiome	Clinic Visits vs. Surgery Day	Baseline and Follow-Up samples; Surgery Day samples	1.368	0.0402	5.1104	0.0001	****	1.397	0.04105	5.7671	0.0001	****
Surgical Site Total Microbiome	Baseline vs. Follow-Up	Baseline; Follow-UP	0.1366	0.0116	0.5518	0.8447		0.136	0.1155	0.623	0.7863
Surgical Site Total Microbiome	Moist v. Dry site	Moist; Dry	1.75	0.05144	6.6157	0.0001	****
Surgical Site Total Microbiome	Body Site	Abdomen; Knee; Lower Abdomen and Inguinal; Umbillicus	3.081	0.09057	3.9838	0.0001	****
Surgical Site Total Microbiome	Antibiotic Prophylaxis	Yes, No	0.57	0.01674	2.0776	0.0281	*
Control Site Total Microbiome	Timepoint	Baseline; Pre-OR; OR; Post-OR; Follow-UP	0.958	0.02985	0.9386	0.5331		1.021	0.03181	1.2064	0.2115
Control Site Total Microbiome	Clinic Visits vs. Surgery Day	Baseline and Follow-Up samples; Surgery Day samples	0.663	0.02065	2.6363	0.0194	*	0.703	0.02189	3.3615	0.0053	**
Control Site Total Microbiome	Baseline vs. Follow-Up	Baseline; Follow-UP	0.085	0.00925	0.392	0.9008		0.1054	0.01143	0.6251	0.7066
Control Site Total Microbiome	Body Site (Moist v. Dry)	Armpit; Forearm	4.557	0.14196	20.681	0.0001	****
Control Site Total Microbiome	Antibiotic Prophylaxis	Yes, No	0.404	0.0126	1.5947	0.1359

### Sheet: ST8.CHGMaaslin
Total or Viable Microbiome	Site	Most or Dry Sites	Genus	metadata	Compairison	coef	stderr	N	N.not.0	pval	qval
Viable Microbiome	Surgical Site	Both	Staphylococcus	Timepoint	Baseline vs OR	-4.42685	0.78625	139	101	1.40624e-07	1.40624e-05
Viable Microbiome	Surgical Site	Both	Acinetobacter	Timepoint	Baseline vs Post-OR	4.10765	0.775543	139	132	6.03901e-07	3.0195e-05
Viable Microbiome	Surgical Site	Both	Corynebacterium	Timepoint	Baseline vs OR	-4.91227	0.942696	139	103	9.5548e-07	3.18493e-05
Viable Microbiome	Surgical Site	Both	Acinetobacter	Timepoint	Baseline vs OR	3.93101	0.775543	139	132	1.61378e-06	4.03445e-05
Viable Microbiome	Surgical Site	Both	Corynebacterium	Timepoint	Baseline vs Post-OR	-4.37065	0.942696	139	103	1.03278e-05	0.000206556
Viable Microbiome	Surgical Site	Both	Staphylococcus	Timepoint	Baseline vs Post-OR	-3.50311	0.78625	139	101	2.03085e-05	0.000338475
Viable Microbiome	Surgical Site	Both	Acinetobacter	Timepoint	Baseline vs Pre-OR	3.39249	0.782915	139	132	3.23194e-05	0.000461706
Viable Microbiome	Surgical Site	Both	Afipia	Timepoint	Baseline vs OR	2.20425	0.55206	139	44	0.000120026	0.00147926
Viable Microbiome	Surgical Site	Both	Bacillus	Timepoint	Baseline vs Pre-OR	2.94587	0.743094	139	82	0.000133133	0.00147926
Viable Microbiome	Surgical Site	Both	Afipia	Timepoint	Baseline vs Post-OR	2.02386	0.55206	139	44	0.000385377	0.00350343
Viable Microbiome	Surgical Site	Both	Bacillus	Timepoint	Baseline vs Post-OR	2.6972	0.734922	139	82	0.000380067	0.00350343
Viable Microbiome	Surgical Site	Both	Pseudomonas	Timepoint	Baseline vs OR	3.75418	1.03396	139	68	0.000434645	0.00362204
Viable Microbiome	Surgical Site	Both	Bacillus	Timepoint	Baseline vs OR	2.61068	0.734922	139	82	0.000569424	0.00438018
Viable Microbiome	Surgical Site	Both	Anaerococcus	Timepoint	Baseline vs OR	-3.15061	0.943732	139	51	0.00115624	0.00825885
Viable Microbiome	Surgical Site	Both	Anaerococcus	Timepoint	Baseline vs Post-OR	-3.03824	0.943732	139	51	0.00169643	0.0113095
Viable Microbiome	Surgical Site	Both	Escherichia.Shigella	Timepoint	Baseline vs OR	3.47566	1.08922	139	103	0.00188067	0.0117542
Viable Microbiome	Surgical Site	Both	Escherichia.Shigella	Timepoint	Baseline vs Post-OR	3.45389	1.08922	139	103	0.00200249	0.0117794
Viable Microbiome	Surgical Site	Both	Streptomyces	Timepoint	Baseline vs OR	3.47372	1.13787	139	59	0.00286351	0.0159084
Viable Microbiome	Surgical Site	Both	Staphylococcus	Timepoint	Baseline vs Pre-OR	-2.39722	0.79351	139	101	0.00313288	0.0164889
Viable Microbiome	Surgical Site	Both	Finegoldia	Timepoint	Baseline vs Post-OR	-2.56539	0.857271	139	39	0.00341294	0.0170647
Viable Microbiome	Surgical Site	Both	Pseudomonas	Timepoint	Baseline vs Pre-OR	2.77597	1.04479	139	68	0.009084	0.0432572
Viable Microbiome	Surgical Site	Both	Afipia	Timepoint	Baseline vs Pre-OR	1.45402	0.558262	139	44	0.0105063	0.0461507
Viable Microbiome	Surgical Site	Both	Corynebacterium	Timepoint	Baseline vs Pre-OR	-2.46188	0.950982	139	103	0.0109963	0.0461507
Viable Microbiome	Surgical Site	Both	Streptomyces	Timepoint	Baseline vs Post-OR	2.94197	1.13787	139	59	0.0110762	0.0461507
Viable Microbiome	Surgical Site	Both	Streptomyces	Timepoint	Baseline vs Pre-OR	2.64294	1.14825	139	59	0.023285	0.0931398
Viable Microbiome	Surgical Site	Both	Micrococcus	Timepoint	Baseline vs Post-OR	-3.42222	1.50461	139	70	0.0249114	0.095813
Viable Microbiome	Surgical Site	Both	Haemophilus	Timepoint	Baseline vs Pre-OR	1.03419	0.482465	139	20	0.0343855	0.127354
Viable Microbiome	Surgical Site	Both	Finegoldia	Timepoint	Baseline vs OR	-1.73787	0.857271	139	39	0.0450453	0.155329
Viable Microbiome	Surgical Site	Both	Pseudomonas	Timepoint	Baseline vs Post-OR	2.11027	1.03396	139	68	0.043709	0.155329
Viable Microbiome	Surgical Site	Both	Streptococcus	Timepoint	Baseline vs Follow-Up	2.59349	1.34315	139	78	0.0559823	0.186608
Viable Microbiome	Surgical Site	Both	Micrococcus	Timepoint	Baseline vs OR	-2.86097	1.50461	139	70	0.059904	0.193239
Viable Microbiome	Surgical Site	Dry	Micrococcus	Timepoint	Baseline vs Pre-OR	-5.36068	1.26052	43	20	0.000132476	0.0153672
Viable Microbiome	Surgical Site	Dry	Clostridium_sensu_stricto_1	Timepoint	Baseline vs Follow-Up	2.05901	0.61391	43	5	0.00186313	0.072041
Viable Microbiome	Surgical Site	Dry	Micrococcus	Timepoint	Baseline vs Post-OR	-4.2519	1.26052	43	20	0.00172092	0.072041
Viable Microbiome	Surgical Site	Dry	Staphylococcus	Timepoint	Baseline vs OR	-4.55278	1.42292	43	24	0.0029554	0.0857065
Viable Microbiome	Surgical Site	Dry	Corynebacterium	Timepoint	Baseline vs OR	-3.82743	1.31367	43	26	0.00606892	0.140799
Viable Microbiome	Surgical Site	Dry	Acinetobacter	Timepoint	Baseline vs OR	2.66429	1.0095	43	42	0.0131075	0.20093
Viable Microbiome	Surgical Site	Dry	Acinetobacter	Timepoint	Baseline vs Post-OR	2.55625	1.0095	43	42	0.0168672	0.20093
Viable Microbiome	Surgical Site	Dry	Anaerococcus	Timepoint	Baseline vs OR	-1.60393	0.657536	43	12	0.0207858	0.20093
Viable Microbiome	Surgical Site	Dry	Bacillus	Timepoint	Baseline vs Post-OR	2.82293	1.09622	43	28	0.0152031	0.20093
Viable Microbiome	Surgical Site	Dry	Corynebacterium	Timepoint	Baseline vs Post-OR	-3.44324	1.31367	43	26	0.0127027	0.20093
Viable Microbiome	Surgical Site	Dry	Micrococcus	Timepoint	Baseline vs OR	-3.07309	1.26052	43	20	0.0195583	0.20093
Viable Microbiome	Surgical Site	Dry	Staphylococcus	Timepoint	Baseline vs Post-OR	-3.51917	1.42292	43	24	0.0184858	0.20093
Viable Microbiome	Surgical Site	Dry	Acinetobacter	Timepoint	Baseline vs Pre-OR	2.352	1.0095	43	42	0.0268074	0.222118
Viable Microbiome	Surgical Site	Dry	Afipia	Timepoint	Baseline vs Pre-OR	0.901811	0.382623	43	14	0.0251539	0.222118
Viable Microbiome	Surgical Site	Dry	Afipia	Timepoint	Baseline vs OR	0.873262	0.382623	43	14	0.0297358	0.22968
Viable Microbiome	Surgical Site	Dry	Pseudomonas	Timepoint	Baseline vs OR	3.49697	1.55145	43	26	0.0316801	0.22968
Viable Microbiome	Surgical Site	Moist	Acinetobacter	Timepoint	Baseline vs Post-OR	4.65901	1.00522	96	90	1.44683e-05	0.00116235
Viable Microbiome	Surgical Site	Moist	Staphylococcus	Timepoint	Baseline vs OR	-4.29238	0.949874	96	77	2.2353e-05	0.00116235
Viable Microbiome	Surgical Site	Moist	Acinetobacter	Timepoint	Baseline vs OR	4.3829	1.00522	96	90	4.01156e-05	0.00127987
Viable Microbiome	Surgical Site	Moist	Corynebacterium	Timepoint	Baseline vs OR	-4.85015	1.11985	96	77	4.92259e-05	0.00127987
Viable Microbiome	Surgical Site	Moist	Dermabacter	Timepoint	Baseline vs Post-OR	-2.41222	0.586132	96	12	0.000102922	0.00214079
Viable Microbiome	Surgical Site	Moist	Dermabacter	Timepoint	Baseline vs OR	-2.27821	0.586132	96	12	0.000226155	0.00392003
Viable Microbiome	Surgical Site	Moist	Corynebacterium	Timepoint	Baseline vs Post-OR	-4.25319	1.11985	96	77	0.0003103	0.00461017
Viable Microbiome	Surgical Site	Moist	Acinetobacter	Timepoint	Baseline vs Pre-OR	3.73355	1.01892	96	90	0.00045424	0.0054752
Viable Microbiome	Surgical Site	Moist	Afipia	Timepoint	Baseline vs OR	2.79287	0.767656	96	30	0.00050907	0.0054752
Viable Microbiome	Surgical Site	Moist	Staphylococcus	Timepoint	Baseline vs Post-OR	-3.43928	0.949874	96	77	0.000526462	0.0054752
Viable Microbiome	Surgical Site	Moist	Bacillus	Timepoint	Baseline vs Pre-OR	3.28916	0.944641	96	54	0.000844219	0.0079817
Viable Microbiome	Surgical Site	Moist	Afipia	Timepoint	Baseline vs Post-OR	2.57595	0.767656	96	30	0.00125946	0.0108556
Viable Microbiome	Surgical Site	Moist	Escherichia.Shigella	Timepoint	Baseline vs OR	4.20347	1.26025	96	69	0.00135695	0.0108556
Viable Microbiome	Surgical Site	Moist	Dermabacter	Timepoint	Baseline vs Follow-Up	-2.07651	0.657103	96	12	0.00227691	0.0169142
Viable Microbiome	Surgical Site	Moist	Pseudomonas	Timepoint	Baseline vs OR	3.88302	1.28417	96	42	0.003437	0.0238298
Viable Microbiome	Surgical Site	Moist	Dermabacter	Timepoint	Baseline vs Pre-OR	-1.77413	0.593776	96	12	0.00384554	0.024996
Viable Microbiome	Surgical Site	Moist	Anaerococcus	Timepoint	Baseline vs Post-OR	-3.57988	1.21545	96	39	0.00431314	0.0263863
Viable Microbiome	Surgical Site	Moist	Bacillus	Timepoint	Baseline vs OR	2.61307	0.929795	96	54	0.0063502	0.03669
Viable Microbiome	Surgical Site	Moist	Bacillus	Timepoint	Baseline vs Post-OR	2.54352	0.929795	96	54	0.00781494	0.040736
Viable Microbiome	Surgical Site	Moist	Pseudomonas	Timepoint	Baseline vs Pre-OR	3.56247	1.30319	96	42	0.00783384	0.040736
Viable Microbiome	Surgical Site	Moist	Escherichia.Shigella	Timepoint	Baseline vs Post-OR	3.42045	1.26025	96	69	0.00833529	0.0412796
Viable Microbiome	Surgical Site	Moist	Brevundimonas	Timepoint	Baseline vs Post-OR	1.83021	0.711331	96	13	0.0121078	0.0539351
Viable Microbiome	Surgical Site	Moist	Haemophilus	Timepoint	Baseline vs Pre-OR	1.14598	0.447061	96	13	0.012433	0.0539351
Viable Microbiome	Surgical Site	Moist	Pseudomonas	Timepoint	Baseline vs Post-OR	3.27461	1.28417	96	42	0.0128569	0.0539351
Viable Microbiome	Surgical Site	Moist	Streptomyces	Timepoint	Baseline vs OR	2.8204	1.10699	96	37	0.0129652	0.0539351
Viable Microbiome	Surgical Site	Moist	Streptococcus	Timepoint	Baseline vs Pre-OR	3.41565	1.35073	96	54	0.0135476	0.0541902
Viable Microbiome	Surgical Site	Moist	Anaerococcus	Timepoint	Baseline vs OR	-2.90927	1.21545	96	39	0.0192271	0.07406
Viable Microbiome	Surgical Site	Moist	Stenotrophomonas	Timepoint	Baseline vs Pre-OR	1.12538	0.481919	96	10	0.022265	0.0826984
Viable Microbiome	Surgical Site	Moist	Streptococcus	Timepoint	Baseline vs Follow-Up	3.46875	1.4991	96	54	0.0233301	0.0836667
Viable Microbiome	Surgical Site	Moist	Streptomyces	Timepoint	Baseline vs Post-OR	2.50734	1.10699	96	37	0.026509	0.0918979
Viable Microbiome	Surgical Site	Moist	Finegoldia	Timepoint	Baseline vs Post-OR	-2.34126	1.05084	96	28	0.0288576	0.0968127
Viable Microbiome	Surgical Site	Moist	Staphylococcus	Timepoint	Baseline vs Pre-OR	-2.11755	0.962349	96	77	0.0307825	0.100043
Viable Microbiome	Surgical Site	Moist	Afipia	Timepoint	Baseline vs Pre-OR	1.66836	0.780015	96	30	0.0357852	0.112778
Viable Microbiome	Surgical Site	Moist	Stenotrophomonas	Timepoint	Baseline vs Post-OR	1.00809	0.474607	96	10	0.0370431	0.113308
Viable Microbiome	Surgical Site	Moist	Streptomyces	Timepoint	Baseline vs Follow-Up	2.56164	1.24326	96	37	0.0427861	0.127136
Viable Microbiome	Surgical Site	Moist	Corynebacterium	Timepoint	Baseline vs Pre-OR	-2.21207	1.13421	96	77	0.0551455	0.159309
Total Microbiome	Surgical site	Both	Acinetobacter	Timepoint	Baseline vs Post-OR	4.17542	0.713618	139	131	4.9158e-08	2.54173e-06
Total Microbiome	Surgical site	Both	Bacillus	Timepoint	Baseline vs OR	3.70051	0.630993	139	79	5.08346e-08	2.54173e-06
Total Microbiome	Surgical site	Both	Acinetobacter	Timepoint	Baseline vs OR	3.80493	0.713618	139	131	5.08952e-07	1.69651e-05
Total Microbiome	Surgical site	Both	Bacillus	Timepoint	Baseline vs Post-OR	3.22807	0.630993	139	79	1.38285e-06	3.45711e-05
Total Microbiome	Surgical site	Both	Finegoldia	Timepoint	Baseline vs OR	-3.45832	0.789767	139	78	2.82827e-05	0.000565654
Total Microbiome	Surgical site	Both	Finegoldia	Timepoint	Baseline vs Post-OR	-3.34901	0.789767	139	78	4.8117e-05	0.00080195
Total Microbiome	Surgical site	Both	Brachybacterium	Timepoint	Baseline vs OR	-2.37737	0.580751	139	45	8.28285e-05	0.00118326
Total Microbiome	Surgical site	Both	Streptomyces	Timepoint	Baseline vs OR	2.97169	0.74581	139	47	0.000112311	0.00140389
Total Microbiome	Surgical site	Both	Brachybacterium	Timepoint	Baseline vs Post-OR	-2.24501	0.580751	139	45	0.000190697	0.0021008
Total Microbiome	Surgical site	Both	Micrococcus	Timepoint	Baseline vs OR	-3.09223	0.803912	139	104	0.00021008	0.0021008
Total Microbiome	Surgical site	Both	Afipia	Timepoint	Baseline vs OR	1.88119	0.505162	139	41	0.00031494	0.00286309
Total Microbiome	Surgical site	Both	Bacillus	Timepoint	Baseline vs Pre-OR	2.34004	0.638008	139	79	0.000382984	0.00319153
Total Microbiome	Surgical site	Both	Kocuria	Timepoint	Baseline vs Post-OR	-2.36539	0.67637	139	54	0.000685722	0.00527479
Total Microbiome	Surgical site	Both	Paracoccus	Timepoint	Baseline vs Post-OR	-3.19683	0.924657	139	60	0.000781297	0.00558069
Total Microbiome	Surgical site	Both	Corynebacterium	Timepoint	Baseline vs Post-OR	-2.04918	0.597758	139	133	0.000860136	0.00573424
Total Microbiome	Surgical site	Both	Streptomyces	Timepoint	Baseline vs Post-OR	2.52288	0.74581	139	47	0.000949962	0.00593726
Total Microbiome	Surgical site	Both	Dietzia	Timepoint	Baseline vs Post-OR	-1.93057	0.571997	139	55	0.0010315	0.00606762
Total Microbiome	Surgical site	Both	Staphylococcus	Timepoint	Baseline vs OR	-2.44167	0.74414	139	128	0.00132439	0.00735771
Total Microbiome	Surgical site	Both	Streptococcus	Timepoint	Baseline vs OR	-2.7064	0.832791	139	110	0.00153701	0.00808951
Total Microbiome	Surgical site	Both	Kocuria	Timepoint	Baseline vs OR	-2.14198	0.67637	139	54	0.00200749	0.0100375
Total Microbiome	Surgical site	Both	Dietzia	Timepoint	Baseline vs OR	-1.79012	0.571997	139	55	0.00226091	0.0107662
Total Microbiome	Surgical site	Both	Afipia	Timepoint	Baseline vs Post-OR	1.5289	0.505162	139	41	0.00309922	0.0134749
Total Microbiome	Surgical site	Both	Pseudomonas	Timepoint	Baseline vs Post-OR	2.98822	0.986107	139	71	0.00304198	0.0134749
Total Microbiome	Surgical site	Both	Paracoccus	Timepoint	Baseline vs OR	-2.74284	0.924657	139	60	0.00371023	0.0154593
Total Microbiome	Surgical site	Both	Cutibacterium	Timepoint	Baseline vs OR	-2.30411	0.801367	139	116	0.00488218	0.0195287
Total Microbiome	Surgical site	Both	Acinetobacter	Timepoint	Baseline vs Pre-OR	2.0313	0.719856	139	131	0.00564418	0.0217084
Total Microbiome	Surgical site	Both	Brevibacterium	Timepoint	Baseline vs OR	-1.78265	0.664826	139	46	0.00844502	0.0312778
Total Microbiome	Surgical site	Both	Brevibacterium	Timepoint	Baseline vs Post-OR	-1.77229	0.664826	139	46	0.00882126	0.0315045
Total Microbiome	Surgical site	Both	Rothia	Timepoint	Baseline vs OR	-2.14776	0.85504	139	49	0.0132052	0.0455353
Total Microbiome	Surgical site	Both	Escherichia.Shigella	Timepoint	Baseline vs OR	2.29781	0.976403	139	74	0.020442	0.0681401
Total Microbiome	Surgical site	Both	Anaerococcus	Timepoint	Baseline vs Post-OR	-2.25534	0.98418	139	97	0.0238851	0.074641
Total Microbiome	Surgical site	Both	Peptoniphilus	Timepoint	Baseline vs OR	-2.44361	1.06476	139	57	0.0236632	0.074641
Total Microbiome	Surgical site	Both	Anaerococcus	Timepoint	Baseline vs OR	-2.19881	0.98418	139	97	0.02755	0.0834847
Total Microbiome	Surgical site	Both	Finegoldia	Timepoint	Baseline vs Pre-OR	-1.76454	0.797214	139	78	0.0290189	0.0853498
Total Microbiome	Surgical site	Both	Peptoniphilus	Timepoint	Baseline vs Post-OR	-2.24286	1.06476	139	57	0.0374777	0.107079
Total Microbiome	Surgical site	Both	Raoultella	Timepoint	Baseline vs OR	1.78422	0.855091	139	42	0.0388517	0.107921
Total Microbiome	Surgical site	Both	Corynebacterium	Timepoint	Baseline vs OR	-1.20122	0.597758	139	133	0.0469642	0.12693
Total Microbiome	Surgical Site	Dry	Bacillus	Timepoint	Baseline vs OR	5.16534	1.15079	43	28	9.85919e-05	0.00985919
Total Microbiome	Surgical Site	Dry	Acinetobacter	Timepoint	Baseline vs OR	3.45919	0.96741	43	43	0.00122512	0.0245025
Total Microbiome	Surgical Site	Dry	Bacillus	Timepoint	Baseline vs Post-OR	4.13782	1.15079	43	28	0.00114626	0.0245025
Total Microbiome	Surgical Site	Dry	Raoultella	Timepoint	Baseline vs OR	5.63908	1.54091	43	17	0.000783152	0.0245025
Total Microbiome	Surgical Site	Dry	Streptomyces	Timepoint	Baseline vs Post-OR	5.09102	1.36555	43	18	0.000658662	0.0245025
Total Microbiome	Surgical Site	Dry	Streptococcus	Timepoint	Baseline vs OR	-3.61624	1.1489	43	35	0.0037615	0.0626917
Total Microbiome	Surgical Site	Dry	Bacillus	Timepoint	Baseline vs Pre-OR	3.25833	1.15079	43	28	0.00820385	0.102548
Total Microbiome	Surgical Site	Dry	Mycoplasma	Timepoint	Baseline vs OR	4.09605	1.45171	43	13	0.00764267	0.102548
Total Microbiome	Surgical Site	Dry	Acinetobacter	Timepoint	Baseline vs Post-OR	2.68469	0.96741	43	43	0.00947287	0.105254
Total Microbiome	Surgical Site	Dry	Afipia	Timepoint	Baseline vs OR	1.48462	0.548837	43	14	0.0111479	0.106681
Total Microbiome	Surgical Site	Dry	Cutibacterium	Timepoint	Baseline vs Post-OR	-3.89499	1.44869	43	37	0.0117349	0.106681
Total Microbiome	Surgical Site	Dry	Brachybacterium	Timepoint	Baseline vs OR	-2.36414	0.907468	43	18	0.0141345	0.107794
Total Microbiome	Surgical Site	Dry	Paracoccus	Timepoint	Baseline vs OR	-3.88036	1.50486	43	24	0.0150911	0.107794
Total Microbiome	Surgical Site	Dry	Streptococcus	Timepoint	Baseline vs Post-OR	-2.99958	1.1489	43	35	0.0140831	0.107794
Total Microbiome	Surgical Site	Dry	Streptomyces	Timepoint	Baseline vs OR	3.44201	1.36555	43	18	0.0162709	0.108473
Total Microbiome	Surgical Site	Dry	Finegoldia	Timepoint	Baseline vs OR	-2.20225	0.876811	43	21	0.0175757	0.109848
Total Microbiome	Surgical Site	Dry	Acinetobacter	Timepoint	Baseline vs Pre-OR	2.25758	0.96741	43	43	0.0266143	0.125302
Total Microbiome	Surgical Site	Dry	Escherichia.Shigella	Timepoint	Baseline vs OR	3.91713	1.68635	43	24	0.0273175	0.125302
Total Microbiome	Surgical Site	Dry	Finegoldia	Timepoint	Baseline vs Post-OR	-2.06167	0.876811	43	21	0.0254048	0.125302
Total Microbiome	Surgical Site	Dry	Kocuria	Timepoint	Baseline vs OR	-2.1485	0.927678	43	18	0.0275664	0.125302
Total Microbiome	Surgical Site	Dry	Methylobacterium.Methylorubrum	Timepoint	Baseline vs OR	-2.99855	1.27142	43	17	0.0251655	0.125302
Total Microbiome	Surgical Site	Dry	Micrococcus	Timepoint	Baseline vs OR	-3.93126	1.63549	43	35	0.0227189	0.125302
Total Microbiome	Surgical Site	Dry	Anaerococcus	Timepoint	Baseline vs OR	-3.94778	1.72367	43	27	0.0292096	0.126998
Total Microbiome	Surgical Site	Dry	Cutibacterium	Timepoint	Baseline vs OR	-3.23136	1.44869	43	37	0.0335618	0.139841
Total Microbiome	Surgical Site	Dry	Kocuria	Timepoint	Baseline vs Post-OR	-2.01218	0.927678	43	18	0.0381224	0.15249
Total Microbiome	Surgical Site	Dry	Staphylococcus	Timepoint	Baseline vs Post-OR	-1.96693	0.965215	43	35	0.0485737	0.186822
Total Microbiome	Surgical Site	Moist	Acinetobacter	Timepoint	Baseline vs Post-OR	4.85786	0.939447	96	88	1.75242e-06	0.000154213
Total Microbiome	Surgical Site	Moist	Pseudomonas	Timepoint	Baseline vs Post-OR	5.18674	1.11209	96	44	1.29326e-05	0.000569036
Total Microbiome	Surgical Site	Moist	Acinetobacter	Timepoint	Baseline vs OR	3.94882	0.939447	96	88	6.9437e-05	0.00203682
Total Microbiome	Surgical Site	Moist	Bacillus	Timepoint	Baseline vs OR	2.86132	0.719132	96	51	0.000161829	0.00356024
Total Microbiome	Surgical Site	Moist	Bacillus	Timepoint	Baseline vs Post-OR	2.7226	0.719132	96	51	0.00031206	0.00549226
Total Microbiome	Surgical Site	Moist	Corynebacterium	Timepoint	Baseline vs Post-OR	-2.39794	0.685809	96	92	0.000801368	0.0117534
Total Microbiome	Surgical Site	Moist	Brachybacterium	Timepoint	Baseline vs Post-OR	-2.22186	0.647573	96	27	0.000991416	0.0121124
Total Microbiome	Surgical Site	Moist	Finegoldia	Timepoint	Baseline vs OR	-3.4809	1.02219	96	57	0.00110113	0.0121124
Total Microbiome	Surgical Site	Moist	Finegoldia	Timepoint	Baseline vs Post-OR	-3.37386	1.02219	96	57	0.00152429	0.0149042
Total Microbiome	Surgical Site	Moist	Streptomyces	Timepoint	Baseline vs OR	2.68952	0.829847	96	29	0.00183574	0.0161545
Total Microbiome	Surgical Site	Moist	Afipia	Timepoint	Baseline vs OR	2.06353	0.699478	96	27	0.00426867	0.0288956
Total Microbiome	Surgical Site	Moist	Brachybacterium	Timepoint	Baseline vs OR	-1.94365	0.647573	96	27	0.00367227	0.0288956
Total Microbiome	Surgical Site	Moist	Paracoccus	Timepoint	Baseline vs Post-OR	-3.05378	1.03421	96	36	0.0042287	0.0288956
Total Microbiome	Surgical Site	Moist	Escherichia.Shigella	Timepoint	Baseline vs Post-OR	3.16295	1.11767	96	50	0.00602074	0.0359056
Total Microbiome	Surgical Site	Moist	Micrococcus	Timepoint	Baseline vs OR	-2.14189	0.757013	96	69	0.00612027	0.0359056
Total Microbiome	Surgical Site	Moist	Dietzia	Timepoint	Baseline vs Post-OR	-1.68751	0.649462	96	33	0.0113443	0.0623938
Total Microbiome	Surgical Site	Moist	Afipia	Timepoint	Baseline vs Post-OR	1.77468	0.699478	96	27	0.0133149	0.0650953
Total Microbiome	Surgical Site	Moist	Kocuria	Timepoint	Baseline vs Post-OR	-1.9337	0.760355	96	36	0.0131047	0.0650953
Total Microbiome	Surgical Site	Moist	Dietzia	Timepoint	Baseline vs OR	-1.62922	0.649462	96	33	0.014363	0.0665233
Total Microbiome	Surgical Site	Moist	Staphylococcus	Timepoint	Baseline vs OR	-1.86286	0.765166	96	93	0.0172328	0.0758245
Total Microbiome	Surgical Site	Moist	Bacillus	Timepoint	Baseline vs Pre-OR	1.76282	0.730678	96	51	0.018353	0.076908
Total Microbiome	Surgical Site	Moist	Pseudomonas	Timepoint	Baseline vs Follow-Up	2.93106	1.24976	96	44	0.0215134	0.0860535
Total Microbiome	Surgical Site	Moist	Anaerococcus	Timepoint	Baseline vs Post-OR	-2.35187	1.02955	96	70	0.0252582	0.0966402
Total Microbiome	Surgical Site	Moist	Corynebacterium	Timepoint	Baseline vs OR	-1.51339	0.685809	96	92	0.0304408	0.111616
Total Microbiome	Surgical Site	Moist	Kocuria	Timepoint	Baseline vs OR	-1.55906	0.760355	96	36	0.0439138	0.154577
Total Microbiome	Surgical Site	Moist	Acinetobacter	Timepoint	Baseline vs Pre-OR	1.91438	0.951148	96	88	0.0475724	0.161014
Vaible Microbiome	Control Site	Both	Acinetobacter	Timepoint	Baseline vs OR	2.18464	0.632868	134	127	0.00080955	0.0440148
Vaible Microbiome	Control Site	Both	Bacillus	Timepoint	Baseline vs Pre-OR	2.04479	0.614658	134	79	0.00122263	0.0440148
Vaible Microbiome	Control Site	Both	Staphylococcus	Timepoint	Baseline vs OR	-1.98113	0.595207	134	118	0.00122196	0.0440148
Vaible Microbiome	Control Site	Both	Acinetobacter	Timepoint	Baseline vs Post-OR	1.87626	0.632868	134	127	0.00376776	0.0508647
Vaible Microbiome	Control Site	Both	Bacillus	Timepoint	Baseline vs OR	1.93889	0.607607	134	79	0.00188496	0.0508647
Vaible Microbiome	Control Site	Both	Bacillus	Timepoint	Baseline vs Post-OR	1.838	0.607607	134	79	0.00314714	0.0508647
Vaible Microbiome	Control Site	Both	Brevundimonas	Timepoint	Baseline vs OR	2.25619	0.7602	134	27	0.00373183	0.0508647
Vaible Microbiome	Control Site	Both	Streptococcus	Timepoint	Baseline vs Pre-OR	3.20899	1.05264	134	64	0.00291804	0.0508647
Vaible Microbiome	Control Site	Both	Dietzia	Timepoint	Baseline vs Pre-OR	1.87898	0.651574	134	31	0.00478177	0.0573813
Vaible Microbiome	Control Site	Both	Acinetobacter	Timepoint	Baseline vs Pre-OR	1.73655	0.639756	134	127	0.00778637	0.0840928
Vaible Microbiome	Control Site	Both	Pseudomonas	Timepoint	Baseline vs Post-OR	2.37682	0.88714	134	69	0.00860291	0.0844649
Vaible Microbiome	Control Site	Both	Anaerococcus	Timepoint	Baseline vs Follow-Up	3.06657	1.1685	134	76	0.00998334	0.0898501
Vaible Microbiome	Control Site	Both	Paracoccus	Timepoint	Baseline vs Follow-Up	2.38745	0.938867	134	36	0.0124313	0.102863
Vaible Microbiome	Control Site	Both	Pseudomonas	Timepoint	Baseline vs OR	2.23434	0.88714	134	69	0.0133342	0.102863
Vaible Microbiome	Control Site	Both	Brevundimonas	Timepoint	Baseline vs Pre-OR	1.9004	0.768075	134	27	0.0149835	0.105431
Vaible Microbiome	Control Site	Both	Brevundimonas	Timepoint	Baseline vs Post-OR	1.86907	0.7602	134	27	0.0156195	0.105431
Vaible Microbiome	Control Site	Both	Pseudomonas	Timepoint	Baseline vs Pre-OR	2.16179	0.897147	134	69	0.0177542	0.112791
Vaible Microbiome	Control Site	Both	Lawsonella	Timepoint	Baseline vs Pre-OR	1.4838	0.643586	134	21	0.0231464	0.127115
Vaible Microbiome	Control Site	Both	Staphylococcus	Timepoint	Baseline vs Pre-OR	-1.3828	0.601359	134	118	0.0235399	0.127115
Vaible Microbiome	Control Site	Both	Veillonella	Timepoint	Baseline vs Pre-OR	1.20658	0.523395	134	16	0.0231396	0.127115
Vaible Microbiome	Control Site	Both	Afipia	Timepoint	Baseline vs OR	0.689292	0.312498	134	43	0.0296457	0.152464
Vaible Microbiome	Control Site	Both	Afipia	Timepoint	Baseline vs Post-OR	0.664835	0.312498	134	43	0.0357901	0.161055
Vaible Microbiome	Control Site	Both	Anaerococcus	Timepoint	Baseline vs Pre-OR	2.24416	1.0542	134	76	0.0356704	0.161055
Vaible Microbiome	Control Site	Both	Haemophilus	Timepoint	Baseline vs Pre-OR	0.805748	0.376261	134	15	0.0345734	0.161055
Viable Microbiome	Control Site	Dry	Brevundimonas	Timepoint	Baseline vs Pre-OR	3.21706	0.951228	43	29	0.0020171	0.113717
Viable Microbiome	Control Site	Dry	Brevundimonas	Timepoint	Baseline vs Post-OR	3.18565	0.951228	43	29	0.00219953	0.113717
Viable Microbiome	Control Site	Dry	Staphylococcus	Timepoint	Baseline vs OR	-1.39342	0.452789	43	42	0.00442595	0.113717
Viable Microbiome	Control Site	Dry	Staphylococcus	Timepoint	Baseline vs Post-OR	-1.39277	0.452789	43	42	0.00444209	0.113717
Viable Microbiome	Control Site	Dry	Streptomyces	Timepoint	Baseline vs OR	3.37239	1.05092	43	22	0.00315318	0.113717
Viable Microbiome	Control Site	Dry	Bosea	Timepoint	Baseline vs Pre-OR	1.38907	0.475262	43	16	0.00653658	0.135418
Viable Microbiome	Control Site	Dry	Veillonella	Timepoint	Baseline vs Pre-OR	3.62086	1.26097	43	27	0.00740567	0.135418
Viable Microbiome	Control Site	Dry	Bosea	Timepoint	Baseline vs Post-OR	1.33238	0.475262	43	16	0.00877522	0.140404
Viable Microbiome	Control Site	Dry	Bosea	Timepoint	Baseline vs OR	1.27729	0.475262	43	16	0.0116238	0.148785
Viable Microbiome	Control Site	Dry	Luteimonas	Timepoint	Baseline vs Post-OR	2.8806	1.0558	43	20	0.0105234	0.148785
Viable Microbiome	Control Site	Dry	Rothia	Timepoint	Baseline vs OR	-3.33048	1.32306	43	25	0.0174568	0.203134
Viable Microbiome	Control Site	Dry	Acinetobacter	Timepoint	Baseline vs OR	1.50781	0.617858	43	42	0.0207924	0.221785
Viable Microbiome	Control Site	Dry	Raoultella	Timepoint	Baseline vs OR	2.22147	0.931852	43	19	0.0237854	0.234195
Viable Microbiome	Control Site	Moist	Paracoccus	Timepoint	Baseline vs Pre-OR	3.11561	0.837111	91	51	0.00040336	0.0274285
Viable Microbiome	Control Site	Moist	Paracoccus	Timepoint	Baseline vs OR	2.71617	0.823396	91	51	0.00154962	0.0526869
Viable Microbiome	Control Site	Moist	Anaerococcus	Timepoint	Baseline vs Pre-OR	2.76046	0.884957	91	72	0.00265999	0.054806
Viable Microbiome	Control Site	Moist	Brachybacterium	Timepoint	Baseline vs Pre-OR	2.04245	0.669079	91	29	0.00322388	0.054806
Viable Microbiome	Control Site	Moist	Brachybacterium	Timepoint	Baseline vs OR	1.85598	0.658147	91	29	0.006274	0.0711053
Viable Microbiome	Control Site	Moist	Paracoccus	Timepoint	Baseline vs Post-OR	2.32377	0.823396	91	51	0.00625359	0.0711053
Viable Microbiome	Control Site	Moist	Acinetobacter	Timepoint	Baseline vs OR	1.90717	0.747911	91	83	0.0130388	0.0856247
Viable Microbiome	Control Site	Moist	Anaerococcus	Timepoint	Baseline vs Post-OR	2.19797	0.870392	91	72	0.0139074	0.0856247
Viable Microbiome	Control Site	Moist	Bacillus	Timepoint	Baseline vs OR	1.78144	0.698838	91	46	0.0130634	0.0856247
Viable Microbiome	Control Site	Moist	Kocuria	Timepoint	Baseline vs Pre-OR	2.24702	0.901455	91	42	0.0151102	0.0856247
Viable Microbiome	Control Site	Moist	Micrococcus	Timepoint	Baseline vs Pre-OR	2.95209	1.13122	91	75	0.0111442	0.0856247
Viable Microbiome	Control Site	Moist	Micrococcus	Timepoint	Baseline vs OR	2.95603	1.1134	91	75	0.00988725	0.0856247
Viable Microbiome	Control Site	Moist	Dietzia	Timepoint	Baseline vs OR	1.96554	0.824062	91	38	0.019855	0.103857
Viable Microbiome	Control Site	Moist	Acinetobacter	Timepoint	Baseline vs Post-OR	1.71328	0.747911	91	83	0.0250937	0.113758
Viable Microbiome	Control Site	Moist	Kocuria	Timepoint	Baseline vs Post-OR	2.04273	0.887764	91	42	0.0244733	0.113758
Viable Microbiome	Control Site	Moist	Micrococcus	Timepoint	Baseline vs Post-OR	2.5146	1.1134	91	75	0.0271549	0.115408
Viable Microbiome	Control Site	Moist	Streptococcus	Timepoint	Baseline vs Pre-OR	2.64845	1.1881	91	57	0.02909	0.11636
Total Microbiome	Control Site	Both	Brevundimonas	Timepoint	Baseline vs Pre-OR	3.51896	0.750781	134	66	8.59811e-06	0.000687849
Total Microbiome	Control Site	Both	Acinetobacter	Timepoint	Baseline vs OR	2.03054	0.570509	134	125	0.000567253	0.0226901
Total Microbiome	Control Site	Both	Brevundimonas	Timepoint	Baseline vs Post-OR	2.41484	0.742548	134	66	0.00155458	0.0310916
Total Microbiome	Control Site	Both	Paracoccus	Timepoint	Baseline vs Pre-OR	2.39881	0.73114	134	79	0.00141653	0.0310916
Total Microbiome	Control Site	Both	Acinetobacter	Timepoint	Baseline vs Post-OR	1.70965	0.570509	134	125	0.00342951	0.0457268
Total Microbiome	Control Site	Both	Brevundimonas	Timepoint	Baseline vs OR	2.22722	0.742548	134	66	0.00340104	0.0457268
Total Microbiome	Control Site	Both	Bacillus	Timepoint	Baseline vs OR	1.65564	0.605663	134	75	0.00738773	0.0500879
Total Microbiome	Control Site	Both	Kocuria	Timepoint	Baseline vs Pre-OR	2.15151	0.765992	134	74	0.00595967	0.0500879
Total Microbiome	Control Site	Both	Paracoccus	Timepoint	Baseline vs OR	1.99382	0.722911	134	79	0.00689356	0.0500879
Total Microbiome	Control Site	Both	Paracoccus	Timepoint	Baseline vs Post-OR	1.97292	0.722911	134	79	0.00748169	0.0500879
Total Microbiome	Control Site	Both	Raoultella	Timepoint	Baseline vs OR	1.56372	0.558484	134	55	0.00612111	0.0500879
Total Microbiome	Control Site	Both	Raoultella	Timepoint	Baseline vs Post-OR	1.54814	0.558484	134	55	0.00662987	0.0500879
Total Microbiome	Control Site	Both	Bacillus	Timepoint	Baseline vs Post-OR	1.62108	0.605663	134	75	0.00867006	0.0533542
Total Microbiome	Control Site	Both	Brachybacterium	Timepoint	Baseline vs Pre-OR	1.36605	0.582618	134	57	0.0209693	0.119825
Total Microbiome	Control Site	Both	Acinetobacter	Timepoint	Baseline vs Pre-OR	1.29468	0.576972	134	125	0.0270015	0.143484
Total Microbiome	Control Site	Both	Escherichia.Shigella	Timepoint	Baseline vs Follow-Up	-2.61609	1.1835	134	65	0.0292295	0.143484
Total Microbiome	Control Site	Both	Micrococcus	Timepoint	Baseline vs OR	1.86215	0.848552	134	117	0.0304903	0.143484
Total Microbiome	Control Site	Both	Anaerococcus	Timepoint	Baseline vs Pre-OR	1.71928	0.812344	134	104	0.0367453	0.155862
Total Microbiome	Control Site	Both	Dietzia	Timepoint	Baseline vs OR	1.35373	0.640593	134	66	0.0370172	0.155862
Total Microbiome	Control Site	Both	uncultured	Timepoint	Baseline vs OR	-1.50774	0.723385	134	56	0.0396365	0.158546
Total Microbiome	Control Site	Dry	Pseudomonas	Timepoint	Baseline vs Pre-OR	3.65535	1.11077	43	24	0.00255549	0.178884
Total Microbiome	Control Site	Dry	Staphylococcus	Timepoint	Baseline vs OR	-4.22223	1.22935	43	32	0.00147892	0.178884
Total Microbiome	Control Site	Moist	Anaerococcus	Timepoint	Baseline vs Pre-OR	4.5078	1.29494	91	63	0.000875532	0.0711406
Total Microbiome	Control Site	Moist	Bacillus	Timepoint	Baseline vs Pre-OR	2.48933	0.757898	91	50	0.00161683	0.0711406
Total Microbiome	Control Site	Moist	Acinetobacter	Timepoint	Baseline vs OR	2.19455	0.806855	91	85	0.00827315	0.12134
Total Microbiome	Control Site	Moist	Acinetobacter	Timepoint	Baseline vs Post-OR	2.22832	0.806855	91	85	0.00737802	0.12134
Total Microbiome	Control Site	Moist	Bacillus	Timepoint	Baseline vs Post-OR	2.07442	0.745219	91	50	0.0069573	0.12134
Total Microbiome	Control Site	Moist	Brevundimonas	Timepoint	Baseline vs OR	2.19988	0.769687	91	14	0.00563396	0.12134
Total Microbiome	Control Site	Moist	Acinetobacter	Timepoint	Baseline vs Pre-OR	1.93472	0.819939	91	85	0.0211459	0.132917
Total Microbiome	Control Site	Moist	Afipia	Timepoint	Baseline vs Post-OR	1.00106	0.423441	91	29	0.0209342	0.132917
Total Microbiome	Control Site	Moist	Anaerococcus	Timepoint	Baseline vs OR	3.13647	1.27474	91	63	0.0164261	0.132917
Total Microbiome	Control Site	Moist	Anaerococcus	Timepoint	Baseline vs Follow-Up	3.66171	1.45511	91	63	0.0141677	0.132917
Total Microbiome	Control Site	Moist	Bacillus	Timepoint	Baseline vs OR	1.95265	0.745219	91	50	0.010833	0.132917
Total Microbiome	Control Site	Moist	Dietzia	Timepoint	Baseline vs Pre-OR	1.61309	0.68373	91	19	0.0210582	0.132917
Total Microbiome	Control Site	Moist	Micrococcus	Timepoint	Baseline vs Pre-OR	2.90661	1.20577	91	53	0.0186389	0.132917
Total Microbiome	Control Site	Moist	Streptococcus	Timepoint	Baseline vs Pre-OR	2.86665	1.20005	91	38	0.0196246	0.132917
Total Microbiome	Control Site	Moist	Staphylococcus	Timepoint	Baseline vs Pre-OR	-1.26969	0.564316	91	86	0.0277055	0.162539
Total Microbiome	Control Site	Moist	Methylobacterium.Methylorubrum	Timepoint	Baseline vs Post-OR	1.68797	0.765793	91	21	0.0308752	0.169814
Total Microbiome	Control Site	Moist	Afipia	Timepoint	Baseline vs OR	0.919216	0.423441	91	29	0.0334363	0.173082
Total Microbiome	Control Site	Moist	Anaerococcus	Timepoint	Baseline vs Post-OR	2.66303	1.27474	91	63	0.0404541	0.197776
